# Genome graphs reveal the importance of structural variation in *Mycobacterium tuberculosis* evolution and drug resistance

**DOI:** 10.1101/2025.05.07.652570

**Authors:** Aleix Canalda-Baltrons, Matthew Silcocks, Michael B. Hall, Derrick Theys, Xuling Chang, Linda T. Viberg, Norelle L. Sherry, Lachlan Coin, Sarah J. Dunstan

## Abstract

Structural variants (SVs) are increasingly recognized as key drivers of bacterial evolution, yet their role has not been explored thoroughly. This is due to limitations in traditional short-read sequencing and linear reference-based analyses, which can miss complex structural changes. Tuberculosis (TB), a disease caused by *Mycobacterium tuberculosis* (*Mtb*), remains a major global health concern. In this study, we harness long-read sequencing technologies and genome graph tools to construct a *Mtb* pangenome reference graph (PRG) from 859 high-quality, diverse, long-read assemblies. To enable accurate genotyping of SVs leveraging the PRG, we developed *miniwalk*, a tool that outperforms a traditional linear genome-based approach in precision for SV detection. We characterize patterns of structural variation genome-wide, revealing a virulence-associated ESX-5 deletion to be recurrent across the phylogeny, and fixed in a sub-lineage of L4. Systematic screens for additional genes that are recurrently affected by SVs implicated those related to metal homeostasis, including a copper exporter fixed in the widely distributed L1.2.1 sub-lineage. Lastly, we genotyped 41,134 isolates and found SVs putatively associated with resistance to various first and second-line drugs. These findings underscore the broader role of SVs in shaping *Mtb* diversity, highlighting their importance in both understanding evolution and designing strategies to combat drug-resistant TB.
