## Supplementary material for "Genome graphs reveal the importance of structural variation in *Mycobacterium tuberculosis* evolution and drug resistance": Supplementary_Data_1.xlsx

### Sheet: Public datasets
SRA_ENA_GCA_ID	Sample_Location
ERR10558090	Colombia
ERR10561256	N/A
ERR10561257	N/A
SRR23086711	Italy
SRR23086712	Italy
SRR23086713	Italy
SRR23086714	Italy
SRR23086715	Italy
SRR23086716	Italy
SRR23086718	Italy
SRR23086719	Italy
SRR23086720	Italy
SRR23086721	Italy
SRR23086722	Italy
SRR23086723	Italy
SRR23086724	Italy
SRR20082799	ATCC
SRR20082804	ATCC
SRR20082807	ATCC
SRR20082810	ATCC
SRR22139584	ATCC
SRR22139586	ATCC
SRR22139588	ATCC
SRR22139590	ATCC
SRR22139592	ATCC
SRR22139594	ATCC
ERR9030248	SA
ERR9030249	Madagascar
ERR9030252	Madagascar
ERR9030253	SA
ERR9030254	Madagascar
ERR9030255	Madagascar
GCA_932530315.1	Madagascar
ERR9030265	Madagascar
ERR9030277	SA
ERR9030278	Madagascar
ERR9030280	SA
ERR9030283	SA
ERR9030284	SA
ERR9030286	Madagascar
ERR9030287	SA
ERR9030296	UK
ERR9030299	Madagascar
ERR9030304	Madagascar
ERR9030311	Madagascar
ERR9030315	Madagascar
ERR9030319	Madagascar
ERR9030321	SA
ERR9030323	UK
ERR9030325	Madagascar
ERR9030327	SA
ERR9030328	Madagascar
ERR9030329	Madagascar
ERR9030330	Madagascar
ERR9030332	Madagascar
ERR9030333	Madagascar
ERR9030336	SA
ERR9030340	Madagascar
ERR9030341	Madagascar
ERR9030342	Madagascar
ERR9030343	SA
ERR9030344	Madagascar
ERR9030345	Madagascar
ERR9030346	SA
ERR9030349	Madagascar
ERR9030350	SA
ERR9030354	SA
ERR9030355	Madagascar
ERR9030360	SA
ERR9030361	Madagascar
ERR9030362	Madagascar
ERR9030364	Madagascar
ERR9030365	Madagascar
ERR9030367	Madagascar
ERR9030369	Madagascar
ERR9030370	UK
ERR9030371	Madagascar
ERR9030376	Madagascar
ERR9030378	SA
ERR9030379	Madagascar
ERR9030382	Madagascar
ERR9030383	UK
ERR9030386	SA
ERR9030389	SA
ERR9030394	SA
ERR9030397	Madagascar
GCA_932530395.1	Madagascar
ERR9030400	Madagascar
ERR9030408	SA
ERR9030412	Madagascar
ERR9030414	SA
ERR9030415	SA
ERR9030417	UK
ERR9030418	Madagascar
ERR9030419	Madagascar
ERR9030420	Madagascar
ERR9030421	Madagascar
ERR9030423	UK
ERR9030424	SA
ERR9030426	SA
ERR9030427	Madagascar
ERR9030429	Madagascar
ERR9030431	SA
ERR9030440	SA
ERR9030448	Madagascar
ERR9030449	Madagascar
ERR9030452	Madagascar
ERR9030454	SA
ERR9030462	SA
ERR9030465	SA
ERR9030466	Madagascar
ERR9030467	SA
ERR9030468	SA
ERR9030471	SA
ERR9030474	Madagascar
ERR9030475	Madagascar
ERR9030476	Madagascar
ERR9030477	Madagascar
ERR9030481	Madagascar
ERR9030485	SA
ERR9030488	SA
ERR9030489	SA
ERR9030493	UK
ERR9030497	UK
ERR9030498	SA
ERR9030506	SA
ERR9030507	Madagascar
GCA_932530255.1	Madagascar
ERR9030509	SA
ERR9030511	Madagascar
ERR9030515	Madagascar
ERR9030517	UK
ERR9030518	UK
ERR9030520	SA
ERR9030523	Madagascar
ERR9030527	Madagascar
ERR9030530	SA
ERR9030532	Madagascar
ERR9030533	SA
ERR9030540	Madagascar
ERR9030543	UK
ERR8441303	ATCC
ERR8441304	ATCC
ERR8441305	ATCC
ERR8170869	Malawi
ERR8170870	Malawi
ERR8170871	Malawi
ERR8170872	Malawi
ERR8170873	Malawi
ERR8170874	Malawi
ERR8170875	Malawi
ERR8170876	Malawi
ERR8170877	Malawi
ERR8170878	Malawi
SRR17231409	Moldova
SRR17231410	Moldova
SRR17231411	Moldova
SRR17231412	Moldova
SRR17231413	Moldova
SRR17231414	Moldova
SRR17231415	Moldova
SRR17231608	Georgia
SRR17231609	Georgia
SRR17231610	Georgia
SRR17231611	Georgia
SRR17231612	Georgia
SRR17231613	Georgia
SRR12801735	Ghana
SRR12395041	USA
SRR12395042	USA
SRR12395044	USA
SRR12395046	USA
SRR12395047	USA
SRR12395048	USA
SRR12395049	USA
SRR12395050	USA
SRR12395051	USA
SRR12395052	USA
SRR12395053	USA
SRR12395054	USA
SRR12395058	USA
SRR12395059	USA
SRR12395060	USA
SRR12395061	USA
SRR12395063	USA
SRR12395064	USA
SRR12395065	USA
SRR12395066	USA
SRR12395067	USA
SRR12395068	USA
SRR12395069	USA
SRR12395070	USA
SRR12395071	USA
SRR12395073	USA
SRR12395074	USA
SRR12395075	USA
SRR12395076	USA
SRR12395077	USA
SRR12395078	USA
SRR12395080	USA
SRR12395081	USA
SRR12395083	USA
SRR12395084	USA
SRR12395085	USA
SRR12395087	USA
SRR12395088	USA
SRR12395089	USA
SRR12395090	USA
SRR12395091	USA
SRR12395092	USA
SRR12395093	USA
SRR12395094	USA
SRR12395095	USA
SRR12395096	USA
SRR12395097	USA
SRR12395098	USA
SRR12395099	USA
SRR12395100	USA
SRR12395101	USA
SRR12395102	USA
SRR12395103	USA
SRR12395105	USA
SRR12395106	USA
SRR12395107	USA
SRR12395108	USA
SRR12395109	USA
SRR12395110	USA
SRR12395111	USA
SRR12395112	USA
SRR12395113	USA
SRR12395114	USA
SRR12395115	USA
SRR12395116	USA
SRR12395117	USA
SRR12395118	USA
SRR12395120	USA
SRR12395122	USA
SRR12395123	USA
SRR12395125	USA
SRR12395127	USA
SRR12395128	USA
SRR12395129	USA
SRR12395130	USA
SRR12395131	USA
SRR12395132	USA
SRR12395133	USA
SRR12395134	USA
SRR12395135	USA
SRR12395136	USA
SRR12395137	USA
SRR12395138	USA
SRR12395140	USA
SRR12395141	USA
SRR12395142	USA
SRR12395144	USA
SRR12395145	USA
SRR12395146	USA
SRR12395147	USA
SRR12395149	USA
SRR12395151	USA
SRR12395152	USA
SRR12395153	USA
SRR12395155	USA
SRR12395156	USA
SRR12395157	USA
SRR12395158	USA
SRR12395159	USA
SRR12395160	USA
SRR12395161	USA
SRR12395162	USA
SRR12395163	USA
SRR12395164	USA
SRR12395165	USA
SRR12395166	USA
SRR12395167	USA
SRR12395168	USA
SRR12395169	USA
SRR12395170	USA
SRR12395171	USA
SRR12395172	USA
SRR12395173	USA
SRR12395174	USA
SRR12395175	USA
SRR12395176	USA
SRR12395177	USA
SRR12395178	USA
SRR12395179	USA
SRR12395180	USA
SRR12395181	USA
SRR12395182	USA
SRR12395185	USA
SRR12395186	USA
SRR12395187	USA
SRR12395188	USA
SRR12395189	USA
SRR12395190	USA
SRR12395191	USA
SRR12395192	USA
SRR12395193	USA
SRR12395194	USA
SRR12395196	USA
SRR12395197	USA
SRR12395198	USA
SRR12395199	USA
SRR12395200	USA
SRR12395201	USA
SRR12395202	USA
SRR12395203	USA
SRR12395204	USA
SRR12395205	USA
SRR12395207	USA
SRR12395209	USA
SRR12395210	USA
SRR12395211	USA
SRR12395212	USA
SRR12395213	USA
SRR12395214	USA
SRR12395215	USA
SRR12395216	USA
SRR12395218	USA
SRR12395219	USA
SRR12395220	USA
SRR12395221	USA
SRR12395222	USA
SRR12395223	USA
SRR12395225	USA
SRR12395226	USA
SRR12395228	USA
SRR12395230	USA
SRR12395231	USA
SRR12395232	USA
SRR12395233	USA
SRR12395234	USA
SRR12395235	USA
SRR12395236	USA
SRR12395237	USA
SRR12395238	USA
SRR12395239	USA
SRR12395240	USA
SRR12395241	USA
SRR12395242	USA
SRR12395243	USA
SRR12395244	USA
SRR12395245	USA
SRR12395246	USA
SRR12395247	USA
SRR12395248	USA
SRR12395249	USA
SRR12395250	USA
SRR12395251	USA
SRR12395252	USA
SRR12395253	USA
SRR12395254	USA
SRR12395255	USA
SRR12395256	USA
SRR12395257	USA
SRR12395258	USA
SRR12395259	USA
SRR12395260	USA
SRR12395262	USA
SRR12395263	USA
SRR12395264	USA
SRR12395265	USA
SRR12395266	USA
SRR12395267	USA
SRR12395268	USA
SRR12395269	USA
SRR12395270	USA
SRR12395271	USA
SRR12395272	USA
SRR12395273	USA
SRR12395274	USA
SRR12395275	USA
SRR12395276	USA
SRR12395277	USA
SRR12395278	USA
SRR12395279	USA
SRR12395280	USA
SRR12395281	USA
SRR12395282	USA
SRR12395283	USA
SRR12395284	USA
SRR12395285	USA
SRR12395286	USA
SRR12395287	USA
SRR12395288	USA
SRR12395289	USA
SRR12395291	USA
SRR12395292	USA
SRR12395293	USA
SRR12395294	USA
SRR12395295	USA
SRR12395296	USA
SRR12395297	USA
SRR12395298	USA
SRR12395299	USA
SRR12395300	USA
SRR12395302	USA
SRR12395303	USA
SRR12395304	USA
SRR12395305	USA
SRR12395307	USA
SRR12395308	USA
SRR12395309	USA
SRR12395310	USA
SRR12395311	USA
SRR12395312	USA
SRR12395313	USA
SRR12395314	USA
SRR12395315	USA
SRR12395316	USA
SRR12395317	USA
SRR12395318	USA
SRR12395319	USA
SRR12395320	USA
SRR12395321	USA
SRR12395322	USA
SRR12395324	USA
SRR12395325	USA
SRR12395326	USA
SRR12395327	USA
SRR12395328	USA
SRR12395329	USA
SRR12395330	USA
SRR12395331	USA
SRR12395332	USA
SRR12395335	USA
SRR12395337	USA
SRR12395338	USA
SRR12395339	USA
SRR12395340	USA
SRR12395341	USA
SRR12395342	USA
SRR12395344	USA
SRR12395346	USA
SRR12395347	USA
SRR12395348	USA
SRR12395349	USA
SRR12395350	USA
SRR12395351	USA
SRR12395352	USA
SRR12395353	USA
SRR12395354	USA
SRR12395355	USA
SRR12395356	USA
SRR12395357	USA
SRR12395358	USA
SRR12395359	USA
SRR12395360	USA
SRR12395361	USA
SRR12395362	USA
SRR12395363	USA
SRR12395364	USA
SRR12395365	USA
SRR12395366	USA
SRR12395367	USA
SRR12395368	USA
SRR12395369	USA
SRR12395370	USA
SRR12395371	USA
SRR12395372	USA
SRR12395373	USA
SRR12395374	USA
SRR12395375	USA
SRR12395376	USA
SRR12395377	USA
SRR12395378	USA
SRR12395379	USA
SRR12395380	USA
SRR12395381	USA
SRR12395382	USA
SRR12395384	USA
SRR12395385	USA
SRR12395386	USA
SRR12395387	USA
SRR12395388	USA
SRR12395389	USA
SRR12395390	USA
SRR12395391	USA
SRR12395392	USA
SRR12395393	USA
SRR12395394	USA
SRR12395395	USA
SRR12395396	USA
SRR12395397	USA
SRR12395399	USA
SRR12395400	USA
SRR12395401	USA
SRR12395402	USA
SRR12395403	USA
SRR12395404	USA
SRR12395405	USA
SRR12395406	USA
SRR12395407	USA
SRR12395408	USA
SRR12395409	USA
SRR12395411	USA
SRR12395413	USA
SRR12395414	USA
SRR12395415	USA
SRR12395416	USA
SRR12395417	USA
SRR12395419	USA
SRR12395420	USA
SRR12395422	USA
SRR12395424	USA
SRR12395425	USA
SRR12395426	USA
SRR12395427	USA
SRR12395428	USA
SRR12395429	USA
SRR12395430	USA
SRR12395431	USA
SRR12395432	USA
SRR12395433	USA
SRR12395434	USA
SRR12395435	USA
SRR12395436	USA
SRR12395437	USA
SRR12395438	USA
SRR12395439	USA
SRR12395440	USA
SRR12395441	USA
SRR12395442	USA
SRR12395443	USA
SRR12395444	USA
SRR12395446	USA
SRR12395448	USA
SRR12395449	USA
SRR12395450	USA
SRR12395453	USA
SRR12395454	USA
SRR12395455	USA
SRR12395456	USA
SRR12395457	USA
SRR12395458	USA
SRR12395459	USA
SRR12395460	USA
SRR12395461	USA
SRR12395463	USA
SRR12395464	USA
SRR12395465	USA
SRR12395466	USA
SRR12395467	USA
ERR3863207	N/A
ERR3863208	N/A
ERR3863214	N/A
ERR3863215	N/A
ERR3863218	N/A
ERR3863220	N/A
ERR3863222	N/A
ERR3863226	N/A
ERR3863228	N/A
ERR3863231	N/A
ERR3863233	N/A
ERR3863236	N/A
ERR3863237	N/A
ERR3863238	N/A
ERR3863240	N/A
ERR3078033	N/A
ERR2724039	Denmark
ERR2724040	Denmark
SRR6117388	PNG
GCA_000828995.1	Japan
GCA_002356015.1	Japan
GCA_002357935.1	Vietnam
GCA_002357955.1	Vietnam
GCA_002357975.1	Vietnam
GCA_002356255.1	Vietnam
GCA_019670745.1	Japan
GCA_000331445.1	N/A
GCA_000195955.2	N/A
GCA_000786505.1	N/A
GCA_000016925.1	N/A
GCA_000154605.2	N/A
GCA_000023625.1	N/A
GCA_000835125.1	N/A
GCA_000193185.2	N/A
GCA_000270345.1	N/A
GCA_000270365.1	N/A
GCA_000016145.1	N/A
GCA_000400615.1	N/A
GCA_000277085.1	N/A
GCA_000277105.1	N/A
GCA_000224435.1	N/A
GCA_000154585.2	N/A
GCA_000153685.2	N/A
GCA_000572125.1	N/A
GCA_000572155.1	N/A
GCA_000572175.1	N/A
GCA_000572195.1	N/A
GCA_001544675.1	N/A
GCA_000954155.1	Colombia
GCA_001275565.2	Kazakhstan
GCA_001938725.1	USA
GCA_002116855.1	Colombia
GCA_002116755.1	Colombia
GCA_002116775.1	Colombia
GCA_002116795.1	Colombia
GCA_002116835.1	Colombia
GCA_002116815.1	Colombia
GCA_001870145.1	USA
GCA_003287165.1	HK
GCA_003287185.1	HK
GCA_003287145.1	HK
GCA_003287125.1	HK
GCA_002072775.2	SK
GCA_002208235.1	SK
GCA_003006135.1	HK
GCA_003006115.1	HK
GCA_009730235.1	USA
GCA_009730215.1	USA
GCA_013267655.1	USA
GCA_013267635.1	USA
GCA_007833935.1	Canada
GCA_014901155.1	India
GCA_014901135.1	India
GCA_014901115.1	India
GCA_014901095.1	India
GCA_014901075.1	India
GCA_014901055.1	India
GCA_014901035.1	India
GCA_014900965.1	India
GCA_014900895.1	India
GCA_014900855.1	India
GCA_014900835.1	India
GCA_014900815.1	India
GCA_014900795.1	India
GCA_014900775.1	India
GCA_014900755.1	India
GCA_014900735.1	India
GCA_014900715.1	India
GCA_014900695.1	India
GCA_014900675.1	India
GCA_014884665.1	India
GCA_014900655.1	India
GCA_014900635.1	India
GCA_014884645.1	India
GCA_014900615.1	India
GCA_014900595.1	India
GCA_014900555.1	India
GCA_014900515.1	India
GCA_014900495.1	India
GCA_014900475.1	India
GCA_014900455.1	India
GCA_014900435.1	India
GCA_014900415.1	India
GCA_014900395.1	India
GCA_014900375.1	India
GCA_014900355.1	India
GCA_014900335.1	India
GCA_014900315.1	Moldova
GCA_014900295.1	Moldova
GCA_014900275.1	Moldova
GCA_014900255.1	Moldova
GCA_014900235.1	Moldova
GCA_014900215.1	Moldova
GCA_014900195.1	Moldova
GCA_014900175.1	Moldova
GCA_014900155.1	Moldova
GCA_014900135.1	Moldova
GCA_014900115.1	Moldova
GCA_014900095.1	Moldova
GCA_014900075.1	Moldova
GCA_014900055.1	Philippines
GCA_014900005.1	Philippines
GCA_014899985.1	Philippines
GCA_014899965.1	Philippines
GCA_014899945.1	SA
GCA_014899925.1	SA
GCA_014899905.1	SA
GCA_014899885.1	SA
GCA_014884625.1	SA
GCA_014899865.1	SA
GCA_014899845.1	SA
GCA_014899825.1	SA
GCA_014899805.1	SA
GCA_014899785.1	SA
GCA_014899765.1	Sweden
GCA_014899745.1	Belgium
GCA_014899725.1	Sweden
GCA_014899705.1	Belgium
GCA_014899685.1	Belgium
GCA_014899665.1	Sweden
GCA_014899645.1	Sweden
GCA_014899625.1	Belgium
GCA_014899605.1	Sweden
GCA_014899585.1	Belgium
GCA_014899565.1	Belgium
GCA_014899545.1	Belgium
GCA_014899525.1	Belgium
GCA_014899505.1	Sweden
GCA_014899485.1	Sweden
GCA_014899465.1	Sweden
GCA_014899445.1	Sweden
GCA_014899425.1	Belgium
GCA_014899405.1	Sweden
GCA_014899385.1	Sweden
GCA_014899365.1	Sweden
GCA_014899345.1	Sweden
GCA_014899325.1	Sweden
GCA_014899305.1	Sweden
GCA_014899265.1	Sweden
GCA_014899285.1	Belgium
GCA_014899245.1	Belgium
GCA_014899225.1	Belgium
GCA_014899205.1	Belgium
GCA_008761675.1	NZ
GCA_009664875.1	Australia
GCA_011044455.1	Belarus
GCA_013010385.1	Belarus
GCA_021559895.1	Benin
GCA_016917775.1	Belarus
GCA_017164035.1	Russia
GCA_017164055.1	Russia
GCA_021535155.1	N/A
GCA_022871085.1	China
GCA_022871105.1	China
GCA_022871125.1	China
GCA_022871145.1	China
GCA_026185275.1	USA
GCA_026167585.1	Belarus
GCA_030053035.1	Belarus
GCA_027912555.1	Belarus
GCA_030285705.1	Russia
GCA_030285725.1	Russia
GCA_030285685.1	Russia
GCA_030285745.1	Russia
GCA_030285765.1	Russia
GCA_030866945.1	China
GCA_030866965.1	China
GCA_030866985.1	China
GCA_030867005.1	China
GCA_030867025.1	China
GCA_012923765.1	Rwanda
GCA_000008585.1	N/A
DRR261198	Vietnam
DRR261199	Vietnam
DRR261200	Vietnam
DRR261201	Vietnam
DRR261202	Vietnam
DRR261203	Vietnam
DRR261204	Vietnam
DRR261205	Vietnam
DRR261206	Vietnam
ERR12328524	Thailand
ERR12328525	Thailand
ERR12328527	Thailand
ERR12328528	Thailand
ERR12328531	Thailand
ERR12328533	Thailand
ERR12328535	Thailand
ERR12328536	Thailand
ERR12328537	Thailand
ERR12328540	Thailand
ERR12328542	Thailand
ERR12328543	Thailand
ERR12328544	Thailand
ERR12328546	Thailand
ERR12328547	Thailand
ERR12328549	Thailand
ERR12328550	Thailand
ERR12328556	Thailand
ERR12328557	Thailand
ERR12328558	Thailand
ERR12328559	Thailand
ERR12328560	Thailand
ERR12328562	Thailand
ERR12328563	Thailand
ERR12328566	Thailand
ERR12328567	Thailand
ERR12328568	Thailand
ERR12328569	Thailand
ERR12328571	Thailand
ERR12328573	Thailand
ERR12328574	Thailand
ERR12328575	Thailand
ERR12328577	Thailand
ERR12328578	Thailand
ERR12328581	Thailand
ERR12742679	Switzerland
ERR12742680	Switzerland
ERR12742681	Switzerland
ERR12742682	Switzerland
ERR12742683	Switzerland
ERR12742684	Switzerland
ERR12742685	Switzerland
ERR12742686	Switzerland
ERR12742687	Switzerland
ERR12742688	Switzerland
ERR12742689	Switzerland
ERR12742690	Switzerland
ERR12742691	Switzerland
ERR12742692	Switzerland
ERR12742693	Switzerland
ERR12742694	Switzerland
ERR12742695	Switzerland
ERR12743214	Switzerland
ERR12743215	Switzerland
ERR12743216	Switzerland
ERR12743217	Switzerland
ERR12743218	Switzerland
ERR12743219	Switzerland
ERR12743220	Switzerland
ERR12743221	Switzerland
ERR12743222	Switzerland
ERR12743224	Switzerland
ERR12743225	Switzerland
ERR12743226	Switzerland
ERR12743227	Switzerland
ERR12743228	Switzerland
ERR12743229	Switzerland
ERR12743230	Switzerland
SRR28370649	N/A
SRR28370672	N/A
SRR28370678	N/A
SRR28370685	N/A
SRR28370691	N/A
SRR12801721	N/A
SRR12801722	N/A
SRR12801723	N/A
SRR12801724	N/A
SRR12801725	N/A
SRR12801726	N/A
SRR12801728	N/A
SRR12801729	N/A
SRR12801730	N/A
SRR12801731	N/A
SRR12801732	N/A
SRR12801733	N/A
SRR12801734	N/A
SRR12801736	N/A
SRR12801737	N/A
SRR12801738	N/A

### Sheet: New ONT sequences
SRA_ENA_GCA_ID	Isolate	Sample_Location
SRR31579379	AUSMDU00099754	N/A
SRR31579378	AUSMDU00099757	N/A
SRR31579367	AUSMDU00099759	Nigeria
SRR31579361	AUSMDU00099763	Egypt
SRR31579360	AUSMDU00099765	Somalia
SRR31579359	02MTB0037_37_S40_L001	Vietnam
SRR31579358	02MTB0048	Vietnam
SRR31579357	02MTB0154_S148_L002	Vietnam
SRR31579356	02MTB0184_S115_L002	Vietnam
SRR31579355	02MTB0197_S164_L002	Vietnam
SRR31579377	02MTB0211_S142_L002	Vietnam
SRR31579376	02MTB0308_S91_L001	Vietnam
SRR31579375	02MTB0313_S32_L001	Vietnam
SRR31579374	02MTB0409_S114_L002	Vietnam
SRR31579373	02MTB0534_S66_L001	Vietnam
SRR31579372	02MTB0558_S33_L001	Vietnam
SRR31579371	02MTB0585_S47_L001	Vietnam
SRR31579370	02MTB0593_S24_L001	Vietnam
SRR31579369	02MTB0702_S190_L002	Vietnam
SRR31579368	02MTB1026	Vietnam
SRR31579366	02MTB1214	Vietnam
SRR31579365	02MTB1262	Vietnam
SRR31579364	02MTB1607	Vietnam
SRR31579363	02MTB1689	Vietnam
SRR31579362	02MTB1788	Vietnam
