## Supplementary material for "Genome graphs reveal the importance of structural variation in *Mycobacterium tuberculosis* evolution and drug resistance": Supplementary_Data_4.csv

Drug	Feature	freq_r	freq_r_tot	freq_s	freq_s_tot	Pval	Total_SVs	Adj_pval
1	CAP	X2531901.DEL.265	77	759	437	8877	0.000372975037626233	1843	0.00763501841728995
2	CFZ	X2208005.DEL.12720	2	140	28	8887	0.00709016578909027	1764	0.0442478864985819
3	CFZ	X364642.DEL.3972	2	145	6	9481	0.000840907699102833	1764	0.00726630498968345
4	DLM	X2531901.DEL.265	9	75	226	6323	0.000842923884075364	1687	0.0148448261806606
5	DLM	X4367556.DEL.2111	7	62	172	6316	0.00061421255425087	1687	0.0129803586465017
6	DLM	X964686.DEL.261	18	88	550	6812	0.000440998954034377	1687	0.010753589879146
7	ETO	X4326900.DEL.1655	131	2666	26	10142	1.86592363782268e-09	1920	4.38719606551478e-08
8	INH	X3853488.DEL.59	1189	13362	11	23847	1.95667926305987e-11	2239	1.81625875124028e-09
9	INH	X830274.DEL.3109	735	11157	20	19647	2.05744131298591e-06	2239	6.12574036205993e-05
10	PZA	X1414787.DEL.90	81	3077	55	13875	2.93644423954298e-05	2031	0.000899693887837752
11	PZA	X1695684.DEL.3265	176	3257	48	13447	7.08424430229115e-11	2031	2.9506648457911e-08
12	PZA	X2287446.DEL.2968	38	3562	5	16865	2.09202545753406e-06	2031	0.00010988114665048
13	PZA	X2288842.DEL.353	38	3562	3	16865	1.21675055586579e-08	2031	1.34207586311996e-06
14	STR	X3878595.INS.220	33	2579	30	4812	2.40850523858249e-07	1934	1.11658302860684e-05
