## Supplementary material for "Genome graphs reveal the importance of structural variation in *Mycobacterium tuberculosis* evolution and drug resistance": Supplementary_Data_5.csv

Drug	SV	Pval	Total_SVs	Adj_pval	Start	Length	Type	End	Gene
1	AMK	X362307.DEL.204	2.24974106011189e-09	1958	1.19836207135293e-07	362307	204	DEL	362511	PE_PGRS5
2	AMK	X928974.DEL.63	0.00130862619461336	1958	0.0149370332785154	928974	63	DEL	929037	PE_PGRS14
3	AMK	X1217498.DEL.909	0.000329549924281469	1958	0.00453983430173955	1217498	909	DEL	1218407	PE_PGRS22
4	AMK	X2168813.DEL.156	0.000676993866756681	1958	0.00845184530529044	2168813	156	DEL	2168969	PPE35
5	AMK	X2796450.DEL.156	8.59708296774286e-08	1958	3.12230422328479e-06	2796450	156	DEL	2796606	PE_PGRS42
6	CFZ	X1982973.DEL.233	1.53533572020415e-05	1764	0.00017841659920993	1982973	233	DEL	1983206	PPE24
7	DLM	X836534.INS.90	0.0112445058705904	1702	0.0435081534339186	836534	90	INS	836534	PE_PGRS9
8	DLM	X1637085.DEL.658	3.89740909600977e-06	1702	4.80680455174539e-05	1637085	658	DEL	1637743	PE_PGRS28
9	INH	X839916.DEL.222	0.000665192682311355	2239	0.00928915090873733	839916	222	DEL	840138	PE_PGRS10
10	INH	X3740481.INS.87	0.00543831254639515	2239	0.0439547821335036	3740481	87	INS	3740481	PE_PGRS50
11	INH	X3998567.DEL.258	3.055156120646e-06	2239	8.76552065159888e-05	3998567	258	DEL	3998825	PPE64
12	PZA	X673156.DEL.189	1.38791532156013e-07	2031	1.02058039978722e-05	673156	189	DEL	673345	PE_PGRS7
13	PZA	X3501666.INS.1337	0.00483337564862119	2031	0.0484655758220833	3501666	1337	INS	3501666	PPE50
14	PZA	X3998553.DEL.60	0.000226550613006582	2031	0.00458086185074042	3998553	60	DEL	3998613	PPE64
15	STR	X426394.DEL.120	1.78691700880584e-07	1934	8.62932005502489e-06	426394	120	DEL	426514	PPE8
16	STR	X2088405.DEL.90	0.000326680595333473	1934	0.00511652445934453	2088405	90	DEL	2088495	PE_PGRS34
