## Supplementary material for "Genome graphs reveal the importance of structural variation in *Mycobacterium tuberculosis* evolution and drug resistance": Supplementary_Data_6.csv

Drug	Feature	freq_r	freq_r_tot	freq_s	freq_s_tot	Pval	Total_SVs	Adj_pval
1	AMK	Rv1367c	7	423	28	8117	0.001759763166022	1121	0.0195446036736911
2	AMK	Rv2689c	169	1384	887	14821	8.08140110386546e-10	1121	7.03081896036295e-08
3	BDQ	Rv1998c	6	260	8	8314	0.0014222204480816	1024	0.0231821933037301
4	BDQ	Rv1999c	7	260	18	8314	0.00426726893400287	1024	0.0496832025887477
5	BDQ	Rv3737	43	257	618	8310	0.0022812862312851	1024	0.0323347526695192
6	CAP	Rv2689c	134	887	694	9879	3.39557989503803e-08	1079	3.81153843218018e-06
7	CFZ	pks7	3	94	11	6013	0.00383085774048253	1036	0.0244008982165518
8	CFZ	Rv0303	2	145	6	9481	0.000835456196647377	1036	0.00644180698993899
9	CFZ	Rv1948c	2	145	6	9485	0.00361771461993066	1036	0.0235553418586596
10	CIP	Rv2854	10	60	10	321	0.000232792271218973	458	0.0393418938360065
11	DLM	eccE2	7	62	174	6291	0.0006510877467516	1019	0.0161145664882979
12	DLM	mycP2	7	62	176	6291	0.000703413616552684	1019	0.0161145664882979
13	DLM	Rv0823c	29	107	557	7360	1.63083226867311e-06	1019	0.000136989910568541
14	DLM	Rv2082	20	65	375	5579	4.80436282990215e-06	1019	0.000302674858283836
15	DLM	Rv3728	2	107	5	7384	0.000606849149926925	1019	0.0161145664882979
16	EMB	accE5	3266	5321	5463	23229	0.00111109181827729	1242	0.0128439951505786
17	ETO	ethA	142	2666	35	10142	9.48232569131235e-08	1114	1.24347770997437e-06
18	ETO	Rv0221	349	2661	243	10134	0	1114	0
19	INH	nrdZ	148	13149	107	23534	0.00157836600393657	1264	0.00924061551395593
20	INH	Rv0740	735	11157	20	19647	1.15482930618249e-06	1264	1.06244296168789e-05
21	INH	Rv3434c	1189	13362	11	23847	4.50424142428574e-11	1264	5.1798776379286e-10
22	PZA	pknH	93	3077	135	13875	0.00722420794317102	1222	0.0424808125205271
23	PZA	pncA	83	3562	10	16865	0	1222	0
24	PZA	Rv1157c	64	3168	81	15496	0.000344367955484315	1222	0.00333697399117195
25	PZA	Rv1505c	177	3257	61	13447	3.20313775503678e-10	1222	2.2037587754653e-08
26	PZA	Rv1507c	176	3257	56	13447	6.45913655894503e-10	1222	3.17420425182442e-08
27	PZA	Rv1508c	176	3257	52	13447	4.48262649221931e-10	1222	2.80367911513353e-08
